# Unique and assay specific features of NOMe-, ATAC- and DNase I-seq data

**DOI:** 10.1101/547596

**Authors:** Karl JV Nordström, Florian Schmidt, Nina Gasparoni, Abdulrahman Salhab, Gilles Gasparoni, Kathrin Kattler, Fabian Müller, Peter Ebert, Ivan G. Costa, DEEP consortium, Nico Pfeifer, Thomas Lengauer, Marcel H Schulz, Jörn Walter

**Author notes:** These authors contributed equally to this work (Florian Schmidt, Nina Gasparoni, Abdulrahman Salhab, Jörn Walter). Department of Genetics, Stanford University School of Medicine, Stanford, CA 94305, USA. Methods in Medical Informatics, Department of Computer Science, University of Tübingen, Tübingen, Germany (Nico Pfeifer). Institute for Cardiovascular Regeneration, Goethe University Frankfurt and German Center for Cardiovascular Research, Partner site Rhein-Main, Frankfurt am Main 60590, Germany (Marcel H Schulz). http://www.deutsches-epigenom-programm.de/ (DEEP consortium).

## Abstract

Chromatin accessibility maps are important for the functional interpretation of the genome. Here, we systematically analysed assay specific differences between DNase I-Seq, ATAC-Seq and NOMe-Seq in a side by side experimental and bioinformatic setup. We observe that most prominent nucleosome depleted regions (NDRs, e.g. in promoters) are roboustly called by all three or at least two assays. However we also find a high proportion of assay specific NDRs that are often “called” by only one of the assays. We show evidence that these assay specific NDRs are indeed genuine open chromatin sites and contribute important information for accurate gene expression prediction. While technically ATAC-Seq and DNAse I-Seq provide a high NDR calling rate for relatively low sequencing costs in comparison to NOMe-Seq, NOMe-Seq singles out as it provides a multitude of information: it allows to not only detect NDRs but also endogenous DNA methylation, genome wide segmentation into heterochromatic A/B domains and local phasing of nucleosomes outside of NDRs. In summary our comparison strongly suggest to consider assay specific differences for the experimental desgin and for generalized and comparative functional interpretations.
