## Supplementary material for "Unique and assay specific features of NOMe-, ATAC- and DNase I-seq data": Table summarizing data sets used

### Sheet: Sheet1
Label	Assay	Celltype	Species	Source	EpiRR ID	Parent ID	ID	Repository	Repository address
01_HepG2_LiHG_Ct1	NOMe	HepG2	Human	DEEP	IHECRE00001898.1	EGAD00001002527	EGAX00001422487, EGAX00001422533, EGAX00001422538, EGAX00001422539	EGA	https://www.ebi.ac.uk/ega
01_HepG2_LiHG_Ct1	DNase I	HepG2	Human	DEEP	IHECRE00001898.1	EGAD00001002527	EGAX00001422534	EGA	https://www.ebi.ac.uk/ega
01_HepG2_LiHG_Ct1	ATAC	HepG2	Human	DEEP	IHECRE00001898.1	EGAD00001002527	EGAX00001422548, EGAX00001422549, EGAX00001422550	EGA	https://www.ebi.ac.uk/ega
01_HepG2_LiHG_Ct1	WGBS	HepG2	Human	DEEP	IHECRE00001898.1	EGAD00001002527	EGAX00001422505, EGAX00001422506, EGAX00001422535, EGAX00001422536, EGAX00001422547, EGAX00001422552	EGA	https://www.ebi.ac.uk/ega
01_HepG2_LiHG_Ct1	Hi-C	HepG2	Human	DEEP	None		GSM3105137	GEO	https://www.ncbi.nlm.nih.gov/geo
01_HepG2_LiHG_Ct1	ChIP-seq	HepG2	Human	DEEP	IHECRE00001898.1	EGAD00001002527	EGAX00001422485, EGAX00001422486, EGAX00001422488, EGAX00001422491, EGAX00001422492, EGAX00001422493, EGAX00001422494, EGAX00001422495, EGAX00001422496, EGAX00001422497, EGAX00001422498, EGAX00001422499, EGAX00001422500, EGAX00001422501, EGAX00001422502, EGAX00001422503, EGAX00001422504, EGAX00001422507, EGAX00001422508, EGAX00001422509, EGAX00001422510, EGAX00001422511, EGAX00001422512, EGAX0000…	EGA	https://www.ebi.ac.uk/ega
01_HepG2_LiHG_Ct1	RNA-seq	HepG2	Human	DEEP	IHECRE00001898.1	EGAD00001002527	EGAX00001422489	EGA	https://www.ebi.ac.uk/ega
BG_1h	ATAC	Monocytes	Human	Blueprint	None	GSE87218	GSM2325679	GEO	https://www.ncbi.nlm.nih.gov/geo
BG_24h	ATAC	Monocytes	Human	Blueprint	None	GSE87218	GSM2325681	GEO	https://www.ncbi.nlm.nih.gov/geo
BG_4h	ATAC	Monocytes	Human	Blueprint	None	GSE87218	GSM2325680	GEO	https://www.ncbi.nlm.nih.gov/geo
BG_6d	ATAC	Monocytes	Human	Blueprint	None	GSE87218	GSM2325682	GEO	https://www.ncbi.nlm.nih.gov/geo
LPS_1h	ATAC	Monocytes	Human	Blueprint	None	GSE87218	GSM2325683	GEO	https://www.ncbi.nlm.nih.gov/geo
LPS_24h	ATAC	Monocytes	Human	Blueprint	None	GSE87218	GSM2325685	GEO	https://www.ncbi.nlm.nih.gov/geo
LPS_4h	ATAC	Monocytes	Human	Blueprint	None	GSE87218	GSM2325684	GEO	https://www.ncbi.nlm.nih.gov/geo
LPS_6d	ATAC	Monocytes	Human	Blueprint	None	GSE87218	GSM2325686	GEO	https://www.ncbi.nlm.nih.gov/geo
monocytes	ATAC	Monocytes	Human	Blueprint	None	GSE87218	GSM2325687	GEO	https://www.ncbi.nlm.nih.gov/geo
RPMI_1h	ATAC	Monocytes	Human	Blueprint	None	GSE87218	GSM2325688	GEO	https://www.ncbi.nlm.nih.gov/geo
RPMI_24h	ATAC	Monocytes	Human	Blueprint	None	GSE87218	GSM2325690	GEO	https://www.ncbi.nlm.nih.gov/geo
RPMI_4h	ATAC	Monocytes	Human	Blueprint	None	GSE87218	GSM2325689	GEO	https://www.ncbi.nlm.nih.gov/geo
RPMI_6d	ATAC	Monocytes	Human	Blueprint	None	GSE87218	GSM2325691	GEO	https://www.ncbi.nlm.nih.gov/geo
01_HepaRG_LiHR_D31	DNaseI	HepaRG	Human	DEEP	IHECRE00001895.1	EGAD00001002527	EGAX00001422308, EGAX00001422309, EGAX00001422382, EGAX00001422383, EGAX00001422384	EGA	https://www.ebi.ac.uk/ega
41_Hf03_LiHe_Ct	DNaseI	Primary Hepatocytes	Human	DEEP	IHECRE00001902.1	EGAD00001002527	EGAX00001422700, EGAX00001422703, EGAX00001422704, EGAX00001422705, EGAX00001422706	EGA	https://www.ebi.ac.uk/ega
41_Hf05_LiHe_St	DNaseI	Primary Hepatocytes	Human	DEEP	IHECRE00003814.1	EGAD00001003974	EGAX00001612197, EGAX00001612225, EGAX00001612241, EGAX00001612394, EGAX00001612446	EGA	https://www.ebi.ac.uk/ega
41_Hf11_LiHe_St	DNaseI	Primary Hepatocytes	Human	DEEP	IHECRE00003817.1	EGAD00001003974	EGAX00001612229, EGAX00001612259, EGAX00001612264, EGAX00001612326, EGAX00001612442	EGA	https://www.ebi.ac.uk/ega
41_Hf17_LiHe_St	DNaseI	Primary Hepatocytes	Human	DEEP	IHECRE00003807.1	EGAD00001003974	EGAX00001612215, EGAX00001612248, EGAX00001612304, EGAX00001612403, EGAX00001612427	EGA	https://www.ebi.ac.uk/ega
41_Hm04_LiHe_St	DNaseI	Primary Hepatocytes	Human	DEEP	IHECRE00003808.1	EGAD00001003974	EGAX00001612164, EGAX00001612227, EGAX00001612253, EGAX00001612262, EGAX00001612331, EGAX00001612337, EGAX00001612350, EGAX00001612380	EGA	https://www.ebi.ac.uk/ega
41_Hm07_LiHe_St	DNaseI	Primary Hepatocytes	Human	DEEP	IHECRE00003804.1	EGAD00001003974	EGAX00001612189, EGAX00001612216, EGAX00001612224, EGAX00001612237, EGAX00001612270, EGAX00001612272, EGAX00001612317, EGAX00001612406	EGA	https://www.ebi.ac.uk/ega
41_Hm08_LiHe_St	DNaseI	Primary Hepatocytes	Human	DEEP	IHECRE00003813.1	EGAD00001003974	EGAX00001612151, EGAX00001612198, EGAX00001612207, EGAX00001612234, EGAX00001612265, EGAX00001612340, EGAX00001612359, EGAX00001612435	EGA	https://www.ebi.ac.uk/ega
41_Hm09_LiHe_Ct	DNaseI	Primary Hepatocytes	Human	DEEP	IHECRE00003809.1	EGAD00001003974	EGAX00001612172, EGAX00001612193, EGAX00001612219, EGAX00001612261, EGAX00001612384	EGA	https://www.ebi.ac.uk/ega
41_Hm16_LiHe_Ct	DNaseI	Primary Hepatocytes	Human	DEEP	IHECRE00003819.1	EGAD00001003974	EGAX00001612303, EGAX00001612334, EGAX00001612344, EGAX00001612426, EGAX00001612428	EGA	https://www.ebi.ac.uk/ega
41_Hm25_LiHe_Ct	DNaseI	Primary Hepatocytes	Human	DEEP	IHECRE00003810.1	EGAD00001003974	EGAX00001612150, EGAX00001612154, EGAX00001612170, EGAX00001612180, EGAX00001612280, EGAX00001612282, EGAX00001612306, EGAX00001612311	EGA	https://www.ebi.ac.uk/ega
41_Mm09_LiHe_OC	DNaseI	Primary Hepatocytes	Mouse	DEEP	IHECRE00004529.1	None	ERX2579957, ERX2579958, ERX2579959	ENA	https://www.ebi.ac.uk/ena
41_Mm10_LiHe_OC	DNaseI	Primary Hepatocytes	Mouse	DEEP	IHECRE00004531.1	None	ERX2579954, ERX2579955, ERX2579956	ENA	https://www.ebi.ac.uk/ena
41_Mm11_LiHe_OS	DNaseI	Primary Hepatocytes	Mouse	DEEP	IHECRE00004533.1	None	ERX2579952, ERX2579953	ENA	https://www.ebi.ac.uk/ena
41_Mm12_LiHe_OS	DNaseI	Primary Hepatocytes	Mouse	DEEP	IHECRE00004535.1	None	ERX2579950, ERX2579951	ENA	https://www.ebi.ac.uk/ena
44_Mm01_WEAd_C2	DNaseI	Adipocytes	Mouse	DEEP	IHECRE00004574.1	None	ERX2579912, ERX2579913, ERX2579914, ERX2579915, ERX2579916, ERX2579917, ERX2579918, ERX2579919	ENA	https://www.ebi.ac.uk/ena
53_Mf05_LPFi_Ct	DNaseI	Fibroblasts	Mouse	DEEP	IHECRE00004584.1	None	ERX2579904, ERX2579905, ERX2579906, ERX2579907, ERX2579908, ERX2579909, ERX2579910, ERX2579911, ERX2580514, ERX2580515, ERX2580516, ERX2580517, ERX2580518, ERX2580519, ERX2580520, ERX2580521	ENA	https://www.ebi.ac.uk/ena
53_Mf06_LPFi_RA	DNaseI	Fibroblasts	Mouse	DEEP	IHECRE00004585.1	None	ERX2579896, ERX2579897, ERX2579898, ERX2579899, ERX2579900, ERX2579901, ERX2579902, ERX2579903, ERX2580522, ERX2580523, ERX2580524, ERX2580525, ERX2580526, ERX2580527, ERX2580528, ERX2580529	ENA	https://www.ebi.ac.uk/ena
53_Mf07_LPFi_Ct	DNaseI	Fibroblasts	Mouse	DEEP	IHECRE00004586.1	None	ERX2579890, ERX2579891, ERX2579892, ERX2579893, ERX2579894, ERX2579895	ENA	https://www.ebi.ac.uk/ena
53_Mf08_LPFi_RA	DNaseI	Fibroblasts	Mouse	DEEP	IHECRE00004587.1	None	ERX2579884, ERX2579885, ERX2579886, ERX2579887, ERX2579888, ERX2579889	ENA	https://www.ebi.ac.uk/ena
43_Hm05_BlMa_Ct	NOMe	Macrophages	Human	DEEP	IHECRE00001906.1	EGAD00001002527	EGAX00001422876, EGAX00001422877, EGAX00001422882, EGAX00001422892	EGA	https://www.ebi.ac.uk/ega
43_Hm05_BlMa_TE	NOMe	Macrophages	Human	DEEP	IHECRE00001936.1	EGAD00001002527	EGAX00001422914, EGAX00001422966, EGAX00001422967, EGAX00001422968	EGA	https://www.ebi.ac.uk/ega
43_Hm05_BlMa_TO	NOMe	Macrophages	Human	DEEP	IHECRE00001907.1	EGAD00001002527	EGAX00001422899, EGAX00001422900, EGAX00001422901	EGA	https://www.ebi.ac.uk/ega
43_Hm05_BlMo_Ct	NOMe	Monocytes	Human	DEEP	IHECRE00001908.1	EGAD00001002527	EGAX00001423039, EGAX00001423040, EGAX00001423041	EGA	https://www.ebi.ac.uk/ega
51_Hf01_BlCM_Ct	NOMe	Central memory T-cells	Human	DEEP	IHECRE00001909.1	EGAD00001002527	EGAX00001423056, EGAX00001423081, EGAX00001423083, EGAX00001423102	EGA	https://www.ebi.ac.uk/ega
51_Hf03_BlCM_Ct	NOMe	Central memory T-cells	Human	DEEP	IHECRE00001913.1	EGAD00001002527	EGAX00001423105, EGAX00001423106, EGAX00001423107, EGAX00001423108	EGA	https://www.ebi.ac.uk/ega
51_Hf03_BlEM_Ct	NOMe	Effector memory T-cells	Human	DEEP	IHECRE00001914.1	EGAD00001002527	EGAX00001423173, EGAX00001423174	EGA	https://www.ebi.ac.uk/ega
51_Hf03_BlTN_Ct	NOMe	Naive T-cells	Human	DEEP	IHECRE00001915.1	EGAD00001002527	EGAX00001423240, EGAX00001423241, EGAX00001423242, EGAX00001423243	EGA	https://www.ebi.ac.uk/ega
51_Hf04_BlCM_Ct	NOMe	Central memory T-cells	Human	DEEP	IHECRE00001916.1	EGAD00001002527	EGAX00001423140, EGAX00001423142	EGA	https://www.ebi.ac.uk/ega
51_Hf04_BlEM_Ct	NOMe	Effector memory T-cells	Human	DEEP	IHECRE00001917.1	EGAD00001002527	EGAX00001423207, EGAX00001423216	EGA	https://www.ebi.ac.uk/ega
51_Hf04_BlTN_Ct	NOMe	Naive T-cells	Human	DEEP	IHECRE00001918.1	EGAD00001002527	EGAX00001423275, EGAX00001423278	EGA	https://www.ebi.ac.uk/ega
52_Hf3b_CoMu_UC	NOMe	Colon mucosa	Human	DEEP	IHECRE00003812.1	EGAD00001003974	EGAX00001612256, EGAX00001612401	EGA	https://www.ebi.ac.uk/ega
52_Hm1a_CoMu_Ct	NOMe	Colon mucosa	Human	DEEP	IHECRE00003818.1	EGAD00001003974	EGAX00001612194, EGAX00001612354	EGA	https://www.ebi.ac.uk/ega
52_Hm1b_CoMu_UC	NOMe	Colon mucosa	Human	DEEP	IHECRE00003803.1	EGAD00001003974	EGAX00001612186, EGAX00001612325	EGA	https://www.ebi.ac.uk/ega
BG_1h	WGBS	Monocytes	Human	Blueprint	IHECRE00001263.1	EGAD00001002327	EGAX00001349839	EGA	https://www.ebi.ac.uk/ega
BG_24h	WGBS	Monocytes	Human	Blueprint	IHECRE00001493.1	EGAD00001002441	EGAX00001349845, EGAX00001349853	EGA	https://www.ebi.ac.uk/ega
BG_4h	WGBS	Monocytes	Human	Blueprint	IHECRE00001461.1	EGAD00001002301	EGAX00001349842	EGA	https://www.ebi.ac.uk/ega
BG_6d	WGBS	Monocytes	Human	Blueprint	IHECRE00001332.1	EGAD00001002385	EGAX00001349848, EGAX00001349854	EGA	https://www.ebi.ac.uk/ega
LPS_1h	WGBS	Monocytes	Human	Blueprint	IHECRE00001427.1	EGAD00001002502	EGAX00001349838	EGA	https://www.ebi.ac.uk/ega
LPS_24h	WGBS	Monocytes	Human	Blueprint	IHECRE00001551.1	EGAD00001002302	EGAX00001349844, EGAX00001349852	EGA	https://www.ebi.ac.uk/ega
LPS_4h	WGBS	Monocytes	Human	Blueprint	IHECRE00001252.1	EGAD00001002432	EGAX00001349841, EGAX00001349855	EGA	https://www.ebi.ac.uk/ega
LPS_6d	WGBS	Monocytes	Human	Blueprint	IHECRE00001372.1	EGAD00001002324	EGAX00001349847	EGA	https://www.ebi.ac.uk/ega
monocytes	WGBS	Monocytes	Human	Blueprint	IHECRE00001314.1	EGAD00001002475	EGAX00001349836, EGAX00001349851	EGA	https://www.ebi.ac.uk/ega
RPMI_1h	WGBS	Monocytes	Human	Blueprint	IHECRE00001377.1	EGAD00001002447	EGAX00001349837	EGA	https://www.ebi.ac.uk/ega
RPMI_24h	WGBS	Monocytes	Human	Blueprint	IHECRE00001435.1	EGAD00001002335	EGAX00001349843	EGA	https://www.ebi.ac.uk/ega
RPMI_4h	WGBS	Monocytes	Human	Blueprint	IHECRE00001528.1	EGAD00001002394	EGAX00001349840	EGA	https://www.ebi.ac.uk/ega
RPMI_6d	WGBS	Monocytes	Human	Blueprint	IHECRE00001286.1	EGAD00001002371	EGAX00001349846	EGA	https://www.ebi.ac.uk/ega
01_HepaRG_LiHR_D31	WGBS	HepaRG	Human	DEEP	IHECRE00001895.1	EGAD00001002527	EGAX00001422354, EGAX00001422356, EGAX00001422357, EGAX00001422374, EGAX00001422375, EGAX00001422376, EGAX00001422377	EGA	https://www.ebi.ac.uk/ega
41_Hf03_LiHe_Ct	WGBS	Primary Hepatocytes	Human	DEEP	IHECRE00001902.1	EGAD00001002527	EGAX00001422701, EGAX00001422702, EGAX00001422707, EGAX00001422708, EGAX00001422716, EGAX00001422717	EGA	https://www.ebi.ac.uk/ega
41_Hf05_LiHe_St	WGBS	Primary Hepatocytes	Human	DEEP	IHECRE00003814.1	EGAD00001003974	EGAX00001612182, EGAX00001612314, EGAX00001612341, EGAX00001612395, EGAX00001612432, EGAX00001612447	EGA	https://www.ebi.ac.uk/ega
41_Hf11_LiHe_St	WGBS	Primary Hepatocytes	Human	DEEP	IHECRE00003817.1	EGAD00001003974	EGAX00001612190, EGAX00001612260, EGAX00001612360	EGA	https://www.ebi.ac.uk/ega
41_Hm04_LiHe_St	WGBS	Primary Hepatocytes	Human	DEEP	IHECRE00003808.1	EGAD00001003974	EGAX00001612185, EGAX00001612305, EGAX00001612342	EGA	https://www.ebi.ac.uk/ega
41_Hm07_LiHe_St	WGBS	Primary Hepatocytes	Human	DEEP	IHECRE00003804.1	EGAD00001003974	EGAX00001612147, EGAX00001612295, EGAX00001612349	EGA	https://www.ebi.ac.uk/ega
41_Hm08_LiHe_St	WGBS	Primary Hepatocytes	Human	DEEP	IHECRE00003813.1	EGAD00001003974	EGAX00001612255, EGAX00001612290, EGAX00001612372	EGA	https://www.ebi.ac.uk/ega
41_Hm09_LiHe_Ct	WGBS	Primary Hepatocytes	Human	DEEP	IHECRE00003809.1	EGAD00001003974	EGAX00001612149, EGAX00001612160, EGAX00001612206, EGAX00001612232, EGAX00001612287, EGAX00001612299, EGAX00001612309, EGAX00001612310, EGAX00001612333, EGAX00001612338, EGAX00001612345, EGAX00001612351, EGAX00001612392, EGAX00001612431, EGAX00001612434, EGAX00001612438	EGA	https://www.ebi.ac.uk/ega
41_Hm16_LiHe_Ct	WGBS	Primary Hepatocytes	Human	DEEP	IHECRE00003819.1	EGAD00001003974	EGAX00001612141, EGAX00001612156, EGAX00001612168, EGAX00001612171, EGAX00001612177, EGAX00001612187, EGAX00001612228, EGAX00001612318, EGAX00001612327, EGAX00001612366, EGAX00001612388, EGAX00001612390, EGAX00001612405, EGAX00001612419, EGAX00001612423, EGAX00001612433, EGAX00001612436	EGA	https://www.ebi.ac.uk/ega
41_Hm25_LiHe_Ct	WGBS	Primary Hepatocytes	Human	DEEP	IHECRE00003810.1	EGAD00001003974	EGAX00001612158, EGAX00001612165, EGAX00001612178, EGAX00001612192, EGAX00001612205, EGAX00001612242, EGAX00001612251, EGAX00001612252, EGAX00001612269, EGAX00001612274, EGAX00001612308, EGAX00001612348, EGAX00001612412, EGAX00001612417, EGAX00001612430, EGAX00001612439	EGA	https://www.ebi.ac.uk/ega
41_Mm09_LiHe_OC	WGBS	Primary Hepatocytes	Mouse	DEEP	IHECRE00004529.1	None	ERX2579883, ERX2580646, ERX2580647, ERX2580648	ENA	https://www.ebi.ac.uk/ena
41_Mm10_LiHe_OC	WGBS	Primary Hepatocytes	Mouse	DEEP	IHECRE00004531.1	None	ERX2579881, ERX2580652, ERX2580653, ERX2580654	ENA	https://www.ebi.ac.uk/ena
41_Mm11_LiHe_OS	WGBS	Primary Hepatocytes	Mouse	DEEP	IHECRE00004533.1	None	ERX2579879, ERX2580657, ERX2580658, ERX2580659	ENA	https://www.ebi.ac.uk/ena
41_Mm12_LiHe_OS	WGBS	Primary Hepatocytes	Mouse	DEEP	IHECRE00004535.1	None	ERX2579877, ERX2580665, ERX2580666, ERX2580667	ENA	https://www.ebi.ac.uk/ena
44_Mm01_WEAd_C2	WGBS	Adipocytes	Mouse	DEEP	IHECRE00004574.1	None	ERX2579863, ERX2579864, ERX2579865, ERX2579866, ERX2579867	ENA	https://www.ebi.ac.uk/ena
53_Mf05_LPFi_Ct	WGBS	Fibroblasts	Mouse	DEEP	IHECRE00004584.1	None	ERX2579842, ERX2579843, ERX2579844	ENA	https://www.ebi.ac.uk/ena
53_Mf06_LPFi_RA	WGBS	Fibroblasts	Mouse	DEEP	IHECRE00004585.1	None	ERX2579839, ERX2579840, ERX2579841	ENA	https://www.ebi.ac.uk/ena
53_Mf07_LPFi_Ct	WGBS	Fibroblasts	Mouse	DEEP	IHECRE00004586.1	None	ERX2579834, ERX2579835, ERX2579836, ERX2579837, ERX2579838	ENA	https://www.ebi.ac.uk/ena
53_Mf08_LPFi_RA	WGBS	Fibroblasts	Mouse	DEEP	IHECRE00004587.1	None	ERX2579828, ERX2579829, ERX2579830, ERX2579831, ERX2579832, ERX2579833	ENA	https://www.ebi.ac.uk/ena
43_Hm05_BlMa_Ct	WGBS	Macrophages	Human	DEEP	IHECRE00001906.1	EGAD00001002527	EGAX00001422883, EGAX00001422884, EGAX00001422885	EGA	https://www.ebi.ac.uk/ega
43_Hm05_BlMa_TE	WGBS	Macrophages	Human	DEEP	IHECRE00001936.1	EGAD00001002527	EGAX00001422975, EGAX00001422976, EGAX00001422977	EGA	https://www.ebi.ac.uk/ega
43_Hm05_BlMa_TO	WGBS	Macrophages	Human	DEEP	IHECRE00001907.1	EGAD00001002527	EGAX00001422910, EGAX00001422911, EGAX00001422912	EGA	https://www.ebi.ac.uk/ega
43_Hm05_BlMo_Ct	WGBS	Monocytes	Human	DEEP	IHECRE00001908.1	EGAD00001002527	EGAX00001423050, EGAX00001423051, EGAX00001423052	EGA	https://www.ebi.ac.uk/ega
51_Hf01_BlCM_Ct	WGBS	Central memory T-cells	Human	DEEP	IHECRE00001909.1	EGAD00001002527	EGAX00001423082, EGAX00001423084, EGAX00001423085, EGAX00001423094	EGA	https://www.ebi.ac.uk/ega
51_Hf03_BlCM_Ct	WGBS	Central memory T-cells	Human	DEEP	IHECRE00001913.1	EGAD00001002527	EGAX00001423128, EGAX00001423129, EGAX00001423130	EGA	https://www.ebi.ac.uk/ega
51_Hf03_BlEM_Ct	WGBS	Effector memory T-cells	Human	DEEP	IHECRE00001914.1	EGAD00001002527	EGAX00001423190, EGAX00001423191, EGAX00001423192	EGA	https://www.ebi.ac.uk/ega
51_Hf03_BlTN_Ct	WGBS	Naive T-cells	Human	DEEP	IHECRE00001915.1	EGAD00001002527	EGAX00001423259, EGAX00001423260, EGAX00001423267	EGA	https://www.ebi.ac.uk/ega
51_Hf04_BlCM_Ct	WGBS	Central memory T-cells	Human	DEEP	IHECRE00001916.1	EGAD00001002527	EGAX00001423141, EGAX00001423150, EGAX00001423151, EGAX00001423158, EGAX00001423338, EGAX00001423339, EGAX00001423340	EGA	https://www.ebi.ac.uk/ega
51_Hf04_BlEM_Ct	WGBS	Effector memory T-cells	Human	DEEP	IHECRE00001917.1	EGAD00001002527	EGAX00001423199, EGAX00001423217, EGAX00001423222, EGAX00001423223, EGAX00001423346, EGAX00001423347, EGAX00001423348	EGA	https://www.ebi.ac.uk/ega
51_Hf04_BlTN_Ct	WGBS	Naive T-cells	Human	DEEP	IHECRE00001918.1	EGAD00001002527	EGAX00001423276, EGAX00001423284, EGAX00001423290, EGAX00001423291, EGAX00001423352, EGAX00001423353, EGAX00001423354	EGA	https://www.ebi.ac.uk/ega
52_Hf3b_CoMu_UC	WGBS	Colon mucosa	Human	DEEP	IHECRE00003812.1	EGAD00001003974	EGAX00001612202, EGAX00001612254, EGAX00001612370	EGA	https://www.ebi.ac.uk/ega
52_Hm1a_CoMu_Ct	WGBS	Colon mucosa	Human	DEEP	IHECRE00003818.1	EGAD00001003974	EGAX00001612169, EGAX00001612332, EGAX00001612361	EGA	https://www.ebi.ac.uk/ega
52_Hm1b_CoMu_UC	WGBS	Colon mucosa	Human	DEEP	IHECRE00003803.1	EGAD00001003974	EGAX00001612218, EGAX00001612297, EGAX00001612352	EGA	https://www.ebi.ac.uk/ega
